# Circulating miR-181 is a prognostic biomarker for amyotrophic lateral sclerosis

**DOI:** 10.1101/833079

**Authors:** Iddo Magen, Nancy Sarah Yacovzada, Eran Yanowski, Anna Coenen-Stass, Julian Grosskreutz, Ching-Hua Lu, Linda Greensmith, Andrea Malaspina, Pietro Fratta, Eran Hornstein

## Abstract

Amyotrophic lateral sclerosis (ALS) is a relentless neurodegenerative syndrome of the human motor neuron system, for which no effective treatment exists. Variability in the rate of disease progression limits the efficacy of ALS clinical trials, suggesting that developing of better biomarkers for prognosis will facilitate therapeutic progress. Here, we applied unbiased next-generation sequencing to investigate the potential of plasma cell-free microRNAs as biomarkers of ALS prognosis, in 252 patients with detailed clinical-phenotyping. First, we identified miRNAs, whose plasma levels remain stable over the course of disease in a longitudinal cohort of 22 patients. Next, we demonstrated that high levels of miR-181, a miRNA enriched in neurons of the brain and spinal cord, predicts a >2 fold risk of death in discovery cohort (126 patients) and an independent replication cohort (additional 122 patients). miR-181 performance is comparable with the established neurofilament light chain (NfL) biomarker and when combined together, miR-181+NfL establish a novel RNA-protein biomarker pair with superior prediction capacity of ALS prognosis. Therefore, plasma miR-181 predicts ALS disease course, and a novel miRNA-protein biomarker approach, based on miR-181+NfL, boosts precision of patient stratification and may greatly enhance the power of clinical trials.

**One Sentence Summary:** plasma miR-181 levels indicate high mortality risk in ALS patients.
