## Supplementary table 1 for "Circulating miR-181 is a prognostic biomarker for amyotrophic lateral sclerosis"

### Sheet: Data for Figure 1A
Longitudinal analysis (N=22 patients X 4 time points = 88 samples)
miRNA	Z score log 2 (non-progressive/progressive)	-log 2 SE (Noisy/stable)
hsa-miR-140-3p	-0.882363	-0.0903135
hsa-miR-30d-5p	0.0277061	-0.0906326
hsa-miR-30e-5p	-0.113559	-0.0987872
hsa-let-7d-5p	-0.0932278	-0.099114
hsa-miR-425-5p	0.0998871	-0.099136
hsa-let-7d-3p	0.192	-0.101644
hsa-miR-181b-5p	-0.163653	-0.106983
hsa-miR-24-3p	-0.726432	-0.108131
hsa-miR-423-3p	0.0827597	-0.110092
hsa-miR-125a-5p	0.0385208	-0.110392
hsa-miR-197-3p	0.0124163	-0.11128
hsa-miR-664a-5p	0.024362	-0.111946
hsa-miR-22-3p	0.442325	-0.112191
hsa-miR-181a-5p	-0.219238	-0.11272
hsa-miR-17-5p	-0.0992597	-0.113816
hsa-miR-185-5p	-0.298587	-0.114404
hsa-miR-629-5p	1.18042	-0.114462
hsa-miR-1307-3p	-0.129307	-0.115352
hsa-miR-27b-3p	-0.693113	-0.117377
hsa-miR-342-3p	-0.0847072	-0.118216
hsa-miR-93-5p	-0.592315	-0.118712
hsa-miR-320a	-0.0700655	-0.119754
hsa-miR-584-5p	-0.242814	-0.120497
hsa-miR-186-5p	-0.977651	-0.120773
hsa-miR-23b-3p	-0.607248	-0.120815
hsa-miR-339-3p	-0.368566	-0.121555
hsa-miR-361-3p	-0.241889	-0.122134
hsa-let-7a-5p	0.0754476	-0.123005
hsa-miR-139-3p	0.037933	-0.123142
hsa-miR-99b-5p	-0.466057	-0.124752
hsa-miR-628-3p	0.269107	-0.124917
hsa-miR-15a-5p	-0.439642	-0.125567
hsa-miR-148a-3p	-0.186783	-0.126698
hsa-miR-130a-3p	-0.731164	-0.127427
hsa-miR-222-3p	-0.0894514	-0.127429
hsa-miR-19b-3p	-0.437419	-0.127475
hsa-miR-27a-3p	-1.18503	-0.127603
hsa-miR-20a-5p	-0.554266	-0.127701
hsa-miR-30c-5p	-1.26139	-0.128714
hsa-miR-23a-3p	-1.41357	-0.130667
hsa-miR-423-5p	1.58025	-0.131444
hsa-miR-25-3p	0.664343	-0.131805
hsa-miR-1307-5p	-0.364349	-0.132543
hsa-miR-345-5p	0.0705839	-0.132689
hsa-miR-15b-5p	-0.943445	-0.133653
hsa-miR-106b-3p	-0.280705	-0.133773
hsa-miR-328-3p	-0.255566	-0.134251
hsa-miR-223-5p	-0.909309	-0.134614
hsa-miR-151b/151a-5p	-0.335785	-0.134634
hsa-miR-155-5p	-0.464215	-0.13484
hsa-miR-98-5p	-0.594968	-0.136654
hsa-miR-7-5p	-0.170492	-0.137784
hsa-miR-532-5p	0.19498	-0.138142
hsa-miR-107	-1.00442	-0.1413
hsa-miR-10a-5p	-0.00786814	-0.141335
hsa-miR-324-5p	0.536256	-0.141829
hsa-miR-152-3p	-1.48241	-0.142645
hsa-miR-361-5p	0.545682	-0.142752
hsa-miR-20b-5p	-0.224208	-0.143377
hsa-miR-126-3p	-1.04518	-0.144479
hsa-miR-200c-3p	-0.420349	-0.144909
hsa-let-7g-5p	-1.22214	-0.145087
hsa-miR-382-5p	-0.27501	-0.145264
hsa-let-7b-5p	0.790357	-0.146099
hsa-miR-339-5p	-0.893	-0.146475
hsa-let-7i-5p	-0.692375	-0.147866
hsa-miR-326	-1.49779	-0.148761
hsa-miR-199b-3p	-1.4272	-0.149519
hsa-miR-660-5p	0.354067	-0.149969
hsa-miR-363-3p	0.832733	-0.150633
hsa-miR-151a-3p	-1.15409	-0.151545
hsa-miR-26a-5p	-1.35045	-0.151987
hsa-miR-320c	1.1102	-0.152189
hsa-miR-30e-3p	-1.27043	-0.152999
hsa-miR-191-5p	-1.8611	-0.15336
hsa-let-7e-5p	-0.48215	-0.15352
hsa-miR-744-5p	-0.533473	-0.153927
hsa-miR-320b	0.720198	-0.154402
hsa-miR-92a-3p	1.85628	-0.154523
hsa-miR-128-3p	-0.583603	-0.155665
hsa-miR-103b	-1.20687	-0.156941
hsa-miR-1301-3p	-0.187259	-0.158184
hsa-miR-199a-5p	-1.24628	-0.158348
hsa-miR-574-3p	-0.851274	-0.159624
hsa-miR-28-3p	-1.12827	-0.160221
hsa-miR-224-5p	-0.0571463	-0.160346
hsa-miR-425-3p	-1.03632	-0.160921
hsa-miR-335-5p	-1.02991	-0.161353
hsa-miR-29c-3p	-1.07046	-0.16176
hsa-miR-196b-5p	0.936456	-0.161848
hsa-miR-223-3p	-1.32492	-0.161885
hsa-miR-432-5p	-0.0515203	-0.162709
hsa-miR-126-5p	-1.18707	-0.163504
hsa-miR-101-3p	0.24093	-0.164107
hsa-miR-409-3p	-0.870996	-0.166402
hsa-miR-4454	0.0572731	-0.166814
hsa-miR-26b-5p	-1.41052	-0.169101
hsa-miR-484	2.14071	-0.170245
hsa-miR-34a-5p	0.495725	-0.171699
hsa-miR-92b-3p	2.07842	-0.172095
hsa-miR-146b-5p	-1.79366	-0.17255
hsa-miR-148b-3p	-1.63735	-0.17345
hsa-miR-16-5p	1.07171	-0.174287
hsa-miR-199a-3p	-1.41377	-0.174372
hsa-miR-4433b-5p	-0.522828	-0.174574
hsa-miR-625-3p	0.056814	-0.174642
hsa-miR-30a-5p	-0.12104	-0.176361
hsa-miR-142-3p	-1.13568	-0.176535
hsa-miR-142-5p	-1.29083	-0.177027
hsa-miR-625-5p	-0.474671	-0.177101
hsa-miR-103a-3p	-1.298	-0.178055
hsa-let-7c-5p	-0.0695808	-0.179324
hsa-miR-485-3p	-0.923049	-0.181523
hsa-miR-29a-3p	-1.61415	-0.181808
hsa-miR-454-3p	-1.0816	-0.181835
hsa-miR-29b-3p	-1.27194	-0.182858
hsa-miR-370-3p	-0.236311	-0.184444
hsa-let-7b-3p	0.32484	-0.184638
hsa-miR-378a-3p	-0.0616813	-0.185395
hsa-miR-340-5p	-1.3257	-0.185555
hsa-miR-125b-5p	0.0894053	-0.185982
hsa-miR-1908-5p	0.586665	-0.188337
hsa-miR-192-5p	-0.509118	-0.190438
hsa-miR-143-3p	-0.419358	-0.191637
hsa-miR-146a-5p	-1.45077	-0.19293
hsa-miR-134-5p	0.0557029	-0.194185
hsa-let-7f-5p	-1.16641	-0.194538
hsa-miR-182-5p	-0.921004	-0.195893
hsa-miR-379-5p	-0.926849	-0.197984
hsa-miR-1306-5p	1.05443	-0.200424
hsa-miR-221-3p	-0.966424	-0.203
hsa-miR-3138	0.390155	-0.207772
hsa-miR-654-3p	-1.20396	-0.20816
hsa-miR-16-2-3p	1.33489	-0.208608
hsa-miR-3135b	0.0538557	-0.209778
hsa-miR-194-5p	0.839258	-0.211524
hsa-miR-99a-5p	0.0183307	-0.212824
hsa-miR-150-5p	-0.40632	-0.214282
hsa-miR-122-5p	0.593139	-0.224677
hsa-miR-451a	0.977349	-0.225049
hsa-miR-374a-5p	-1.19328	-0.225236
hsa-miR-4446-5p	0.697425	-0.229077
hsa-miR-6872-3p	0.93437	-0.233717
hsa-miR-21-5p	-1.0066	-0.241052
hsa-miR-1287-5p	0.894214	-0.24234
hsa-miR-6126	1.20906	-0.245603
hsa-miR-10b-5p	0.588783	-0.246534
hsa-miR-4301	0.877589	-0.247217
hsa-miR-195-5p	0.862936	-0.247943
hsa-miR-486-5p	2.54714	-0.254188
hsa-miR-144-5p	-0.215477	-0.257321
hsa-miR-183-5p	0.207613	-0.257757
hsa-miR-483-5p	1.61597	-0.261543
hsa-miR-6728-5p	1.29394	-0.263236
hsa-miR-144-3p	-0.113845	-0.270826
hsa-miR-6787-5p	1.03546	-0.274712
hsa-miR-4732-5p	2.54849	-0.279537
hsa-miR-375	1.58159	-0.281509
hsa-miR-486-3p	2.37243	-0.284123
hsa-miR-203a-3p	-0.738375	-0.285627
hsa-miR-138-2-3p	1.06747	-0.286546
hsa-miR-4732-3p	2.4287	-0.290613
hsa-miR-1-3p	0.182759	-0.296699
hsa-miR-3940-3p	1.41376	-0.297042
hsa-miR-1268b	1.02083	-0.297239
hsa-miR-3913-3p	1.02993	-0.29986
hsa-miR-3974	1.41948	-0.302528
hsa-miR-6785-3p	0.439377	-0.302934
hsa-miR-6749-5p	2.05767	-0.303078
hsa-miR-4655-5p	0.872067	-0.310427
hsa-miR-206	1.06913	-0.311563
hsa-miR-200b-3p	0.210627	-0.311756
hsa-miR-133a-3p	0.180883	-0.311961
hsa-miR-6078	1.28069	-0.31458
hsa-miR-3613-3p	2.46735	-0.31818
hsa-miR-6743-3p	1.22987	-0.320281
hsa-miR-34b-5p	1.39275	-0.323614
hsa-miR-125b-2-3p	0.930948	-0.32779
hsa-miR-548ay-3p	1.91619	-0.327821
hsa-miR-4303	1.12062	-0.328275
hsa-miR-4451	1.52491	-0.332232
hsa-miR-6890-5p	1.32693	-0.336537
hsa-miR-133b	0.62946	-0.346737
hsa-miR-548ad-3p	1.27932	-0.380595
hsa-miR-4787-5p	0.992354	-0.382676
hsa-miR-3168	0.355314	-0.389648
hsa-miR-3615	1.04204	-0.502695

### Sheet: Data for Fig. 2A, B, S6
Single miRNAs	Survival analysis on N=126 patients, from onset			Survival analysis on N=126 patients, from enrolment				miRNA combinations	Survival analysis on N=126 patients, from onset			Survival analysis on N=126 patients, from enrolment
	Log rank c2	p-value	p-value (-log 10)	Log rank c2	p-value	p-value (-log 10)			Log rank c2	p-value	p-value (-log 10)	Log rank c2	p-value	p-value (-log 10)
hsa-miR-101-3p	3.004	0.083	1.08092	0.846	0.3577	0.446481		miR-103b*miR-134-5p	4.706	0.03	1.52288	2.285	0.13	0.886057
hsa-miR-103a-3p	5.261	0.0218	1.66154	1.232	0.267	0.573489		miR-103b*miR-151b/151a	7.015	0.0081	2.09151	4.518	0.0335	1.47496
hsa-miR-103b	6.566	0.01	2	4.656	0.0309	1.51004		miR-103b*miR-155-5p	7.774	0.0053	2.27572	8.591	0.0034	2.46852
hsa-miR-106b-3p	2.635	0.064	1.19382	1.803	0.1793	0.74642		miR-103b*miR-181a-5p	7.003	0.0081	2.09151	3.4	0.06	1.22185
hsa-miR-107	5.609	0.0179	1.74715	2.442	0.1182	0.927383		miR-103b*miR-181b-5p	12.45	0.0004	3.39794	10.8	0.001	3
hsa-miR-10a-5p	2.15	0.139	0.856985	0.1358	0.7125	0.147215		miR-103b*miR-370-3p	6.6	0.01	2	3.6	0.06	1.22185
hsa-miR-125a-5p	1.62	0.145	0.838632	1.204	0.2725	0.564633		miR-134-5p*miR-151b/151a	4.19	0.04	1.39794	2	0.2	0.69897
hsa-miR-125b-5p	4.501	0.053	1.27572	0.6614	0.4161	0.380802		miR-134-5p*miR-155-5p	7.095	0.00781	2.10735	4.9	0.03	1.52288
hsa-miR-128-3p	3.46	0.0629	1.20135	0.9164	0.3384	0.47057		miR-134-5p*miR-181a-5p	10.04	0.0015	2.82391	3.9	0.05	1.30103
hsa-miR-1301-3p	5.774	0.0153	1.81531	4.322	0.0376	1.42481		miR-134-5p*miR-181b-5p	12.23	0.0005	3.30103	5.3	0.02	1.69897
hsa-miR-1307-3p	1.433	0.212	0.673664	0.3728	0.5415	0.266402		miR-134-5p*miR-370-3p	3.355	0.0676	1.17005	1.8	0.2	0.69897
hsa-miR-134-5p	6.955	0.00843	2.07417	2.711	0.0996	1.00174		miR-151b/151a*miR-155-5p	10.84	0.001	3	8.2	0.004	2.39794
hsa-miR-139-3p	2.399	0.121	0.917215	1.985	0.1589	0.798876		miR-151b/151a*miR-181a-5p	16.87	4e-05	4.39794	8.9	0.003	2.52288
hsa-miR-140-3p	2.415	0.12	0.920819	2.066	0.1506	0.822175		miR-151b/151a*miR-181b-5p	15.67	8e-05	4.09691	8.8	0.003	2.52288
hsa-miR-142-3p	0.5701	0.313	0.504456	1.961	0.1615	0.791827		miR-151b/151a*miR-370-3p	5.986	0.0144	1.84164	2.7	0.1	1
hsa-miR-142-5p	4.614	0.0317	1.49894	3.736	0.0532	1.27409		miR-155-5p*miR-181a-5p	12.98	0.0003	3.52288	11.3	0.0008	3.09691
hsa-miR-143-3p	2.964	0.0852	1.06956	2.256	0.1331	0.875822		miR-155-5p*miR-181b-5p	17.16	3e-05	4.52288	11.7	0.0006	3.22185
hsa-miR-146a-5p	1.41	0.0912	1.04001	1.023	0.3118	0.506124		miR-155-5p*miR-370-3p	7.382	0.0066	2.18046	4.2	0.04	1.39794
hsa-miR-146b-5p	2.452	0.1174	0.930332	2.321	0.125	0.90309		miR-181a-5p*miR-181b-5p	12.54	0.0004	3.39794	13.6	0.0002	3.69897
hsa-miR-148a-3p	4.416	0.0356	1.44855	2.666	0.1025	0.989276		miR-181a-5p*miR-370-3p	6.182	0.0129	1.88941	3	0.08	1.09691
hsa-miR-148b-3p	1.839	0.1751	0.756714	2.557	0.1098	0.959398		miR-181b-5p*miR-370-3p	7.342	0.0067	2.17393	3.4	0.07	1.1549
hsa-miR-151a-3p	5.866	0.0154	1.81248	4.682	0.0305	1.5157		miR-99b*miR-103b-3p	6.416	0.0113	1.94692	2.082	0.149	0.826814
hsa-miR-151b/151a-5p	17.98	2e-05	4.69897	11.4	0.0007	3.1549		miR-99b*miR-134-5p	4.725	0.0297	1.52724	3.577	0.0586	1.2321
hsa-miR-152-3p	2.342	0.126	0.899629	1.07	0.301	0.521434		miR-99b*miR-151a/b-5p	6.739	0.0094	2.02687	2.446	0.1179	0.928486
hsa-miR-155-5p	11.45	0.0007	3.1549	6.611	0.01	2		miR-99b*miR-155-5p	6.433	0.0113	1.94692	6.078	0.0137	1.86328
hsa-miR-15a-5p	4.246	0.0393	1.40561	3.322	0.0684	1.16494		miR-99b*miR-181a-5p	9.733	0.0018	2.74473	8.466	0.0036	2.4437
hsa-miR-15b-5p	5.4	0.02	1.69897	4.311	0.0379	1.42136		miR-99b*miR-181b-5p	7.862	0.005	2.30103	6.171	0.013	1.88606
hsa-miR-16-5p	6.029	0.0141	1.85078	2.236	0.1349	0.869988		miR-99b*miR-370-3p	5.826	0.0158	1.80134	0.9433	0.331	0.480172
hsa-miR-181a-5p	7.221	0.0072	2.14267	4.862	0.0275	1.56067		miR-339-3p*miR-103b-3p	5.758	0.0164	1.78516	5.382	0.02	1.69897
hsa-miR-181b-5p	6.565	0.01	2	3.529	0.06	1.22185		miR-339-3p*miR-134-5p	5.948	0.0147	1.83268	2.145	0.143	0.844664
hsa-miR-182-5p	0.4267	0.233	0.632644	0.01157	0.9143	0.0389113		miR-339-3p*miR-151a/b-5p	4.518	0.0335	1.47496	5.213	0.0224	1.64975
hsa-miR-185-5p	3.519	0.0607	1.21681	3.219	0.0728	1.13787		miR-339-3p*miR-155-5p	4.431	0.0353	1.45223	4.748	0.0293	1.53313
hsa-miR-186-5p	3.141	0.0764	1.11691	2.387	0.1224	0.912219		miR-339-3p*miR-181a-5p	2.036	0.1535	0.813892	1.239	0.2656	0.575772
hsa-miR-1908-5p	4.396	0.036	1.4437	2.146	0.1429	0.844968		miR-339-3p*miR-181b-5p	5.176	0.023	1.63827	7.221	0.00724	2.14026
hsa-miR-191-5p	5.529	0.0187	1.72816	2.208	0.1373	0.862329		miR-339-3p*miR-370-3p	5.196	0.0226	1.64589	5.69	0.0171	1.767
hsa-miR-196b-5p	0.3984	0.416	0.380907	0.298	0.5851	0.23277		miR-339-3p*miR-99b-5p	4.84	0.0278	1.55596	4.939	0.0263	1.58004
hsa-miR-197-3p	2.782	0.0714	1.1463	4.382	0.0363	1.44009
hsa-miR-199a-3p	4.286	0.0384	1.41567	3.422	0.0643	1.19179
hsa-miR-199b-3p	3.572	0.0587	1.23136	2.939	0.0864	1.06349
hsa-miR-19b-3p	2.633	0.1046	0.980468	2.214	0.1368	0.863914
hsa-miR-20b-5p	5.031	0.0121	1.91721	4.708	0.03	1.52288
hsa-miR-223-3p	3.067	0.0799	1.09745	1.228	0.2678	0.572189
hsa-miR-223-5p	1.831	0.176	0.754487	2.237	0.1348	0.87031
hsa-miR-22-3p	1.948	0.0624	1.20482	3.324	0.0683	1.16558
hsa-miR-23a-3p	5.484	0.0192	1.7167	2.298	0.1296	0.887395
hsa-miR-23b-3p	5.482	0.0192	1.7167	3.916	0.0478	1.32057
hsa-miR-24-3p	2.386	0.0827	1.08249	1.833	0.178	0.74958
hsa-miR-25-3p	1.904	0.1676	0.775726	0.8275	0.363	0.440093
hsa-miR-26a-5p	0.6879	0.377	0.423659	1.102	0.2938	0.531948
hsa-miR-26b-5p	1.848	0.174	0.759451	1.444	0.2295	0.639217
hsa-miR-28-3p	4.706	0.03	1.52288	1.893	0.1689	0.77237
hsa-miR-29a-3p	3.943	0.0471	1.32698	0.9711	0.3244	0.488919
hsa-miR-29b-3p	1.615	0.202	0.694649	0.6783	0.4102	0.387004
hsa-miR-29c-3p	3.191	0.0741	1.13018	0.3199	0.5716	0.242908
hsa-miR-320a	4.336	0.037	1.4318	2.058	0.1514	0.819874
hsa-miR-320b	2.188	0.138	0.860121	2.033	0.1539	0.812761
hsa-miR-320c	1.734	0.138	0.860121	1.704	0.1917	0.717378
hsa-miR-326	2.018	0.155	0.809668	0.8032	0.3701	0.431681
hsa-miR-328-3p	2.185	0.1393	0.856049	0.1732	0.6772	0.169283
hsa-miR-339-3p	5.926	0.0124	1.90658	10.59	0.0011	2.95861
hsa-miR-339-5p	1.574	0.175	0.756962	0.5202	0.4708	0.327164
hsa-miR-340-5p	1.993	0.16	0.79588	0.993	0.319	0.496209
hsa-miR-342-3p	1.768	0.265	0.576754	0.3838	0.5356	0.271159
hsa-miR-34a-5p	1.334	0.158	0.801343	2.513	0.1129	0.947306
hsa-miR-361-3p	2.114	0.121	0.917215	1.616	0.2036	0.691222
hsa-miR-3615	2.96	0.0854	1.06854	1.667	0.1966	0.706416
hsa-miR-370-3p	6.935	0.0085	2.07058	3.996	0.0456	1.34104
hsa-miR-378a-3p	3.828	0.0504	1.29757	0.4106	0.5217	0.282579
hsa-miR-379-5p	3.36	0.0668	1.17522	2.612	0.106	0.974694
hsa-miR-382-5p	4.661	0.0309	1.51004	2.434	0.1187	0.925549
hsa-miR-409-3p	3.435	0.0638	1.19518	0.8914	0.3451	0.462055
hsa-miR-423-3p	2.807	0.093	1.03152	0.3507	0.5537	0.256725
hsa-miR-425-5p	3.61	0.0574	1.24109	2.387	0.1223	0.912574
hsa-miR-432-5p	4.357	0.0369	1.43297	2.471	0.116	0.935542
hsa-miR-4433b-5p	2.758	0.0968	1.01412	4.31	0.0379	1.42136
hsa-miR-532-5p	1.746	0.1863	0.729787	0.273	0.6013	0.220909
hsa-miR-584-5p	3.379	0.066	1.18046	3.061	0.08	1.09691
hsa-miR-625-3p	6.113	0.0134	1.8729	5.223	0.0223	1.6517
hsa-miR-625-5p	5.21	0.0216	1.66555	3.598	0.0578	1.23807
hsa-miR-628-3p	1.665	0.163	0.787812	1.447	0.229	0.640165
hsa-miR-629-5p	0.6383	0.368	0.434152	3.124	0.0772	1.11238
hsa-miR-664a-5p	6.326	0.0119	1.92445	0.5595	0.4545	0.342466
hsa-miR-7-5p	1.372	0.24	0.619789	0.008545	0.9263	0.0332483
hsa-miR-744-5p	5.764	0.0164	1.78516	3.821	0.0506	1.29585
hsa-miR-93-5p	3.851	0.0497	1.30364	2.024	0.1548	0.810229
hsa-miR-98-5p	2.85	0.091	1.04096	1.614	0.204	0.69037
hsa-miR-99b-5p	5.998	0.0143	1.84466	6.691	0.0097	2.01323

### Sheet: Data for figure 2D
Predictor	%Selected	%Significance
miR_99b	45	77.7778
miR_99_181b	43	72.093
miR_99_181a	45	68.8889
miR_99_151	44	70.4545
miR_370	48	83.3333
miR_339_181b	49	77.551
miR_339	40	87.5
miR_181b_370	43	72.093
miR_181b	40	75
miR_181a_b	74	85.1351
miR_181a	45	82.2222
miR_155_370	36	80.5556
miR_155_181b	47	78.7234
miR_155_181a	50	88
miR_155	50	84
miR_151_181b	43	81.3953
miR_151_181a	43	69.7674
miR_151_155	53	73.5849
miR_151	48	75
miR_134_181b	34	76.4706
miR_134_181a	42	80.9524
miR_134_155	39	71.7949
miR_134	36	86.1111
miR_103b_370	48	83.3333
miR_103b_181b	36	72.2222
miR_103b_181a	40	72.5
miR_103b_155	41	82.9268
miR_103b_151	51	66.6667
miR_103b	53	83.0189
